# Standardising a microbiome pipeline for body fluid identification from complex crime scene stains

**DOI:** 10.1101/2024.08.05.604586

**Authors:** Meghna Swayambhu, Mario Gysi, Cordula Haas, Larissa Schuh, Larissa Walser, Fardin Javanmard, Tamara Flury, Sarah Ahannach, Sarah Lebeer, Eirik Hanssen, Lars Snipen, Nicholas Bokulich, Rolf Kümmerli, Natasha Arora

## Abstract

**Background:** Recent advances in next-generation sequencing have opened up new possibilities for utilizing the human microbiome in various fields, including forensics. Researchers have capitalized on the site-specific microbial communities found in different parts of the body to identify body fluids from biological evidence. Despite promising results, microbiome-based methods have not yet been fully integrated into forensic practice due to the lack of standardized protocols and systematic testing of methods on forensically relevant samples. Our study addresses critical decisions in establishing these protocols, focusing on bioinformatics choices and the use of machine learning to present microbiome results in court for forensically relevant and challenging samples.

**Results:** We propose using Operational Taxonomic Units (OTUs) for read data processing and creating heterogeneous training datasets for training a random forest classifier. Our classifier incorporates six forensically relevant classes: saliva, semen, hand skin, penile skin, urine, and vaginal/menstrual fluid. Across these classes, our classifier achieved a high weighted average F1 score of 0.89. Systematic testing on mixed-source samples and underwear revealed reliable detection of at least one component of the mixture and the identification of vaginal fluid from underwear substrates. Additionally, when investigating the sexually shared microbiome (sexome) of heterosexual couples, our classifier shows promising results for the inference of sexual activity.

**Conclusion:** In our study, we recommend the use of a novel random forest classifier trained on a heterogenous dataset for obtaining predictions from samples mimicking forensic evidence. We also highlight the potential of the sexome for assessing the nature of sexual activities in forensic investigations, while delineating areas that warrant further research. Furthermore, we underscore key considerations when presenting machine learning results for classifying mixed-source samples.
