## Supplementary material S2 for "Standardising a microbiome pipeline for body fluid identification from complex crime scene stains"

	OTU_weighted Unifrac										OTU_Bray Curtis
	pairs	Df	SumsOfSqs	F.Model	R2	p.value	p.adjusted	sig	significant		pairs	Df	SumsOfSqs	F.Model	R2	p.value	p.adjusted	sig	significant
1	saliva vs vaginalswab	1	2.381963714	36.54374643	0.635060258	0.001	0.01	*	Yes		saliva vs vaginalswab	1	3.59034294	19.53365484	0.481912004	0.001	0.01	*	Yes
2	saliva vs menstrualblood	1	1.767238445	21.65927312	0.532701926	0.001	0.01	*	Yes		saliva vs menstrualblood	1	2.551766669	10.27465136	0.350974337	0.001	0.01	*	Yes
3	saliva vs semen	1	0.46783231	4.166008656	0.229329884	0.007	0.07		No		saliva vs semen	1	1.437264214	6.201750643	0.306990753	0.001	0.01	*	Yes
4	saliva vs skin	1	0.735472104	6.692676281	0.282478695	0.001	0.01	*	Yes		saliva vs skin	1	1.622241121	6.536935587	0.277730955	0.001	0.01	*	Yes
5	vaginalswab vs menstrualblood	1	0.043829646	2.45607925	0.109372577	0.043	0.43		No		vaginalswab vs menstrualblood	1	0.357882027	1.642241863	0.075881319	0.222	1		No
6	vaginalswab vs semen	1	1.069386635	42.34511702	0.738425854	0.001	0.01	*	Yes		vaginalswab vs semen	1	1.899892145	9.88079082	0.397125272	0.002	0.02	.	Yes
7	vaginalswab vs skin	1	1.007067035	26.86262006	0.598775105	0.001	0.01	*	Yes		vaginalswab vs skin	1	2.371184731	11.06159917	0.380625963	0.001	0.01	*	Yes
8	menstrualblood vs semen	1	0.810374052	18.80325784	0.591236845	0.001	0.01	*	Yes		menstrualblood vs semen	1	1.270813303	4.413589799	0.253456631	0.003	0.03	.	Yes
9	menstrualblood vs skin	1	0.667151592	12.46621398	0.437930172	0.001	0.01	*	Yes		menstrualblood vs skin	1	1.500913659	5.090639497	0.241369613	0.001	0.01	*	Yes
10	semen vs skin	1	0.253236312	3.172042784	0.223823963	0.013	0.13		No		semen vs skin	1	0.712454461	2.416462016	0.180111717	0.003	0.03	.	Yes
	ASV_ weighted Unifrac										ASV_Bray curtis
	pairs	Df	SumsOfSqs	F.Model	R2	p.value	p.adjusted	sig	significant		pairs	Df	SumsOfSqs	F.Model	R2	p.value	p.adjusted	sig	significant
	saliva vs vaginalswab	1	2.001526902	35.96609402	0.631359665	0.001	0.01	*	Yes		saliva vs vaginalswab	1	3.208654456	14.4699003	0.407948716	0.001	0.01	*	Yes
	saliva vs menstrualblood	1	1.51536982	21.46871423	0.530501516	0.001	0.01	*	Yes		saliva vs menstrualblood	1	2.217833857	7.809943803	0.291307727	0.001	0.01	*	Yes
	saliva vs semen	1	0.427477137	4.6789433	0.250492933	0.005	0.05	.	No		saliva vs semen	1	1.396918259	5.719687064	0.290049586	0.001	0.01	*	Yes
	saliva vs skin	1	0.603793948	6.355240049	0.272111956	0.002	0.02	.	Yes		saliva vs skin	1	1.589605593	6.117517728	0.264626929	0.001	0.01	*	Yes
	vaginalswab vs menstrualblood	1	0.037111863	2.219161551	0.099876026	0.063	0.63		No		vaginalswab vs menstrualblood	1	0.58359114	2.107207665	0.095317676	0.096	0.96		No
	vaginalswab vs semen	1	0.82657314	45.51306195	0.752119633	0.002	0.02	.	Yes		vaginalswab vs semen	1	1.702234477	7.16694048	0.323316629	0.001	0.01	*	Yes
	vaginalswab vs skin	1	0.98666688	29.18771508	0.618544785	0.001	0.01	*	Yes		vaginalswab vs skin	1	2.159550306	8.522998251	0.321343695	0.001	0.01	*	Yes
	menstrualblood vs semen	1	0.640776268	18.72452647	0.59022241	0.002	0.02	.	Yes		menstrualblood vs semen	1	1.097747366	3.317587408	0.203313598	0.007	0.07		No
	menstrualblood vs skin	1	0.68227083	13.97858177	0.466285626	0.001	0.01	*	Yes		menstrualblood vs skin	1	1.296597629	3.914493912	0.196565071	0.001	0.01	*	Yes
	semen vs skin	1	0.196711277	3.009977368	0.21484527	0.016	0.16		No		semen vs skin	1	0.713110285	2.360326272	0.176666814	0.002	0.02	.	Yes
