## Supplementary material S4 for "Standardising a microbiome pipeline for body fluid identification from complex crime scene stains"

sampleid	Saliva	Semen	Skin_hand_forearm	Skin.penile	Urine	Vaginal_swab	prediction	Body_site_ed	Biological_sex	classification_with_thresholds
01Sat1	0.98	0.008	0.01	0	0	0.002	Saliva	Saliva	male	correctly classified
03Mbt2	0.006	0.19	0.084	0.09	0.098	0.532	Vaginal_swab	Vaginal_swab	female	unclassified
06Sat1	0.97	0.004	0.02	0	0	0.006	Saliva	Saliva	female	correctly classified
07Sat1	0.882	0.018	0.074	0.01	0.006	0.01	Saliva	Saliva	female	correctly classified
13Vgt1b	0	0.094	0.01	0.02	0.006	0.87	Vaginal_swab	Vaginal_swab	female	correctly classified
16Set1	0.042	0.306	0.156	0.014	0.15	0.332	Vaginal_swab	Semen	male	unclassified
19Mbt1	0	0.038	0.002	0.004	0	0.956	Vaginal_swab	Vaginal_swab	female	correctly classified
26Skt1b	0.062	0.152	0.682	0.024	0.018	0.062	Skin_hand_forearm	Skin_hand_forearm	female	unclassified
26Skt2	0.29	0.044	0.63	0.014	0.012	0.01	Skin_hand_forearm	Skin_hand_forearm	female	unclassified
27Skt1	0.038	0.046	0.864	0.038	0.006	0.008	Skin_hand_forearm	Skin_hand_forearm	female	correctly classified
28Skt1	0.246	0.068	0.574	0.082	0.014	0.016	Skin_hand_forearm	Skin_hand_forearm	male	unclassified
A001	0.006	0.288	0.022	0.002	0.45	0.232	Urine	Semen	Male	unclassified
A002	0.004	0.248	0.022	0	0.668	0.058	Urine	Semen	Male	misclassified
A007	0.002	0.382	0.002	0.018	0.344	0.252	Semen	Semen	Male	unclassified
A015	0	0.068	0.01	0	0.822	0.1	Urine	Urine	Male	correctly classified
A021	0	0.21	0	0	0.702	0.088	Urine	Urine	Male	correctly classified
A040	0	0.112	0	0.016	0.09	0.782	Vaginal_swab	Vaginal_swab	Female	correctly classified
A042	0	0.034	0	0.002	0.074	0.89	Vaginal_swab	Vaginal_swab	Female	correctly classified
A054	0.93	0.002	0.014	0	0.008	0.046	Saliva	Saliva	Female	correctly classified
A1ddPCR1	0.886	0.01	0.058	0.002	0.008	0.036	Saliva	Saliva	unknown	correctly classified
A4convPCR2	0.064	0.02	0.896	0.002	0.006	0.012	Skin_hand_forearm	Skin_hand_forearm	unknown	correctly classified
AF18	0	0.002	0	0	0.016	0.982	Vaginal_swab	Vaginal_swab	female	correctly classified
C1ddPCR1	0.956	0	0.042	0	0	0.002	Saliva	Saliva	unknown	correctly classified
C6convPCR1	0.018	0.02	0.942	0	0	0.02	Skin_hand_forearm	Skin_hand_forearm	unknown	correctly classified
C6ddPCR1	0.026	0.006	0.65	0.002	0.01	0.306	Skin_hand_forearm	Skin_hand_forearm	unknown	unclassified
D4ddPCR1	0.034	0.018	0.7	0.004	0.028	0.216	Skin_hand_forearm	Skin_hand_forearm	unknown	correctly classified
ERR2220993	0	0.032	0.014	0.004	0.044	0.906	Vaginal_swab	Vaginal_swab	female	correctly classified
ERR2220994	0	0.042	0.006	0.024	0.038	0.89	Vaginal_swab	Vaginal_swab	female	correctly classified
ERR2221003	0	0	0	0.002	0.008	0.99	Vaginal_swab	Vaginal_swab	female	correctly classified
ERR2221004	0	0	0.02	0	0.048	0.932	Vaginal_swab	Vaginal_swab	female	correctly classified
ERR2221028	0	0.07	0.146	0.026	0.074	0.684	Vaginal_swab	Urine	unknown	unclassified
ERR2221033	0.024	0.002	0.074	0	0.214	0.686	Vaginal_swab	Urine	unknown	unclassified
ERR2221040	0	0.066	0.008	0.06	0.06	0.806	Vaginal_swab	Vaginal_swab	female	correctly classified
ERR2221041	0	0.072	0.01	0.052	0.054	0.812	Vaginal_swab	Vaginal_swab	female	correctly classified
ERR2221044	0	0.014	0.01	0	0.022	0.954	Vaginal_swab	Vaginal_swab	female	correctly classified
F1convPCR2	0.978	0	0.02	0	0	0.002	Saliva	Saliva	unknown	correctly classified
G1convPCR2	1	0	0	0	0	0	Saliva	Saliva	unknown	correctly classified
Mb-01-ds	0	0.006	0	0	0.006	0.988	Vaginal_swab	Vaginal_swab	female	correctly classified
Mb-03-V3V4	0	0.05	0.016	0.004	0.054	0.876	Vaginal_swab	Vaginal_swab	female	correctly classified
Mb-04_S6_L001_R1_001_V1F	0	0.074	0	0	0.046	0.88	Vaginal_swab	Vaginal_swab	female	correctly classified
Mb-06	0	0.018	0	0	0.012	0.97	Vaginal_swab	Vaginal_swab	female	correctly classified
Mb-06_S7_L001_R1_001_V1F	0	0.006	0	0	0.018	0.976	Vaginal_swab	Vaginal_swab	female	correctly classified
Mb-07	0	0.014	0	0.002	0.016	0.968	Vaginal_swab	Vaginal_swab	female	correctly classified
P13t1	0	0.138	0.008	0.796	0.028	0.03	Skin-penile	Skin-penile	male	correctly classified
P17t0	0	0.178	0	0.78	0.016	0.026	Skin-penile	Skin-penile	male	correctly classified
P1t1	0	0.326	0	0.61	0.002	0.062	Skin-penile	Skin-penile	male	unclassified
P8t0	0	0.696	0	0.254	0.004	0.046	Semen	Skin-penile	male	misclassified
S11t2	0	0.586	0.048	0.2	0.06	0.106	Semen	Semen	male	correctly classified
S13t1	0.008	0.572	0.152	0.106	0.038	0.124	Semen	Semen	male	correctly classified
S16t0	0	0.612	0.19	0.144	0.04	0.014	Semen	Semen	male	correctly classified
S1t0	0	0.654	0.002	0.28	0.008	0.056	Semen	Semen	male	correctly classified
S8t0	0	0.722	0.002	0.224	0.008	0.044	Semen	Semen	male	correctly classified
Sa-01-ds	1	0	0	0	0	0	Saliva	Saliva	female	correctly classified
Sa-07	0.942	0.02	0.018	0	0.006	0.014	Saliva	Saliva	female	correctly classified
Sa-09	0.982	0.004	0.006	0	0.002	0.006	Saliva	Saliva	female	correctly classified
sa-t0-01	0.894	0.024	0.03	0.01	0.01	0.032	Saliva	Saliva	female	correctly classified
sa-t0-04	0.996	0	0.004	0	0	0	Saliva	Saliva	female	correctly classified
sa-t0-10	0.77	0.034	0.118	0.022	0.006	0.05	Saliva	Saliva	male	correctly classified
saliva-10	0.98	0.008	0.006	0.002	0.002	0.002	Saliva	Saliva	female	correctly classified
saliva-11	0.998	0.002	0	0	0	0	Saliva	Saliva	female	correctly classified
saliva-13	0.982	0.002	0.012	0	0	0.004	Saliva	Saliva	female	correctly classified
saliva-5	0.982	0.004	0.012	0	0.002	0	Saliva	Saliva	female	correctly classified
saliva-7	0.916	0.004	0.07	0	0.004	0.006	Saliva	Saliva	female	correctly classified
se-t0-22	0	0.68	0.006	0.25	0.02	0.044	Semen	Semen	male	correctly classified
Sem-07	0.008	0.094	0.018	0.016	0.172	0.692	Vaginal_swab	Semen	male	unclassified
Sem-07-V3V4	0	0.042	0.026	0.028	0.014	0.89	Vaginal_swab	Semen	male	misclassified
Sk-05_S76_L001_R1_001_V1F	0.014	0.074	0.764	0	0.11	0.038	Skin_hand_forearm	Skin_hand_forearm	female	correctly classified
Sk-06_S79_L001_R1_001_V1F	0.244	0.138	0.478	0.034	0.056	0.05	Skin_hand_forearm	Skin_hand_forearm	female	unclassified
Sk-07	0.046	0.082	0.748	0.04	0.038	0.046	Skin_hand_forearm	Skin_hand_forearm	female	correctly classified
Sk-12-V3V4	0.008	0.074	0.784	0.024	0.02	0.09	Skin_hand_forearm	Skin_hand_forearm	female	correctly classified
sk-t0-10	0.004	0.252	0.56	0.074	0.072	0.038	Skin_hand_forearm	Skin_hand_forearm	male	unclassified
sk-t0-11	0	0.172	0.706	0.026	0.046	0.05	Skin_hand_forearm	Skin_hand_forearm	female	correctly classified
sk-t0-13	0.004	0.352	0.38	0.008	0.148	0.108	Skin_hand_forearm	Skin_hand_forearm	female	unclassified
SRR2414369	0.124	0.034	0.79	0.004	0.012	0.036	Skin_hand_forearm	Skin_hand_forearm	female	correctly classified
twin1Sa1	0.816	0.022	0.016	0	0.006	0.14	Saliva	Saliva	not_available	correctly classified
U-01-V3V4	0	0.006	0.046	0.014	0.13	0.804	Vaginal_swab	Urine	female	misclassified
U-03	0	0.122	0.08	0.012	0.392	0.394	Vaginal_swab	Urine	female	unclassified
U-04-V3V4	0	0.01	0.046	0	0.108	0.836	Vaginal_swab	Urine	female	misclassified
U-12-V3V4	0	0.178	0.014	0.024	0.516	0.268	Urine	Urine	female	correctly classified
V-01-V3V4	0	0	0	0	0.012	0.988	Vaginal_swab	Vaginal_swab	female	correctly classified
V-03-V3V4	0	0.002	0	0.008	0.01	0.98	Vaginal_swab	Vaginal_swab	female	correctly classified
V-04	0	0.006	0	0	0	0.994	Vaginal_swab	Vaginal_swab	female	correctly classified
V-09	0	0.028	0	0	0.008	0.964	Vaginal_swab	Vaginal_swab	female	correctly classified
V11t2	0	0	0	0.002	0.008	0.99	Vaginal_swab	Vaginal_swab	female	correctly classified
V15t2	0	0.076	0	0.022	0.062	0.84	Vaginal_swab	Vaginal_swab	female	correctly classified
V17t0	0	0.032	0	0.01	0.044	0.914	Vaginal_swab	Vaginal_swab	female	correctly classified
vf-t0-11	0	0.058	0	0.006	0	0.936	Vaginal_swab	Vaginal_swab	female	correctly classified
vf-t0-18	0	0.014	0	0	0.024	0.962	Vaginal_swab	Vaginal_swab	female	correctly classified
vf-t0-19	0	0	0	0	0	1	Vaginal_swab	Vaginal_swab	female	correctly classified
Vf2	0.002	0.014	0	0	0.156	0.828	Vaginal_swab	Vaginal_swab	female	correctly classified
Vf4	0.002	0.066	0.012	0.002	0.056	0.862	Vaginal_swab	Vaginal_swab	female	correctly classified
Vf5	0.002	0.076	0	0.006	0.14	0.776	Vaginal_swab	Vaginal_swab	female	correctly classified
