## Supplementary material S5 for "Standardising a microbiome pipeline for body fluid identification from complex crime scene stains"

sampleid	Saliva	Semen	Urine	Skin_hand_forearm	Skin.penile	Vaginal_swab	Substrate	prediction	Body_site_ed	Biological_sex	classification_with_thresholds
Mb103	0	0.186	0.036	0.002	0.24	0.536	swab	Vaginal_swab	Vaginal_swab	female	unclassified
Mb104	0	0.034	0.016	0.004	0.002	0.944	swab	Vaginal_swab	Vaginal_swab	female	correctly classified
Mb116	0	0.058	0.092	0.004	0.018	0.828	swab	Vaginal_swab	Vaginal_swab	female	correctly classified
Mb133	0	0.014	0.002	0.018	0.006	0.96	swab	Vaginal_swab	Vaginal_swab	female	correctly classified
Mb135	0	0.016	0.002	0	0.002	0.98	swab	Vaginal_swab	Vaginal_swab	female	correctly classified
Mb138	0	0.128	0.054	0.002	0.028	0.788	swab	Vaginal_swab	Vaginal_swab	female	correctly classified
Mb142	0	0.006	0	0	0	0.994	swab	Vaginal_swab	Vaginal_swab	female	correctly classified
Mb147	0	0.02	0.012	0	0.012	0.956	swab	Vaginal_swab	Vaginal_swab	female	correctly classified
Mb179	0	0.238	0.102	0.04	0.152	0.468	swab	Vaginal_swab	Vaginal_swab	female	unclassified
Mb184	0	0.01	0.004	0	0	0.986	swab	Vaginal_swab	Vaginal_swab	female	correctly classified
Sa103	0.926	0.022	0.004	0.034	0.002	0.012	swab	Saliva	Saliva	female	correctly classified
Sa107	0.914	0.02	0.006	0.046	0.004	0.01	swab	Saliva	Saliva	female	correctly classified
Sa113	0.908	0.016	0	0.062	0.004	0.01	swab	Saliva	Saliva	female	correctly classified
Sa126	0.912	0.018	0	0.056	0.008	0.006	swab	Saliva	Saliva	male	correctly classified
Sa127	0.976	0.006	0	0.012	0	0.006	swab	Saliva	Saliva	male	correctly classified
Sa128	0.946	0.014	0	0.034	0.004	0.002	swab	Saliva	Saliva	male	correctly classified
Sa129	0.906	0.026	0	0.058	0.004	0.006	swab	Saliva	Saliva	male	correctly classified
Sa130	0.962	0.006	0	0.018	0.006	0.008	swab	Saliva	Saliva	male	correctly classified
Sa131	0.984	0.004	0.002	0.01	0	0	swab	Saliva	Saliva	female	correctly classified
Sa132	0.994	0.002	0	0.004	0	0	swab	Saliva	Saliva	female	correctly classified
Se102	0	0.448	0.198	0.022	0.14	0.192	swab	Semen	Semen	male	unclassified
Se109	0.008	0.452	0.122	0.02	0.112	0.286	swab	Semen	Semen	male	unclassified
Se118	0	0.528	0.046	0.012	0.264	0.15	swab	Semen	Semen	male	correctly classified
Se125	0	0.6	0.14	0.086	0.104	0.07	swab	Semen	Semen	male	correctly classified
Se144	0	0.306	0.084	0.044	0.07	0.496	swab	Vaginal_swab	Semen	male	unclassified
Se146	0.02	0.38	0.266	0.028	0.028	0.278	swab	Semen	Semen	male	unclassified
Se149	0	0.468	0.12	0.006	0.232	0.174	swab	Semen	Semen	male	unclassified
Se154	0.004	0.528	0.09	0.16	0.076	0.142	swab	Semen	Semen	male	correctly classified
Se166	0	0.312	0.054	0	0.292	0.342	swab	Vaginal_swab	Semen	male	unclassified
Se167	0	0.564	0.106	0.062	0.198	0.07	swab	Semen	Semen	male	correctly classified
Sk106	0.242	0.032	0.01	0.704	0.004	0.008	swab	Skin_hand_forearm	Skin_hand_forearm	female	correctly classified
Sk110	0.11	0.036	0.012	0.826	0.01	0.006	swab	Skin_hand_forearm	Skin_hand_forearm	female	correctly classified
Sk114	0.04	0.056	0.028	0.83	0.02	0.026	swab	Skin_hand_forearm	Skin_hand_forearm	female	correctly classified
Sk116	0.024	0.06	0.042	0.824	0.014	0.036	swab	Skin_hand_forearm	Skin_hand_forearm	female	correctly classified
Sk125	0	0	0.002	0	0	0.998	swab	Vaginal_swab	Skin_hand_forearm	male	misclassified
Sk127	0.12	0.05	0.01	0.786	0.018	0.016	swab	Skin_hand_forearm	Skin_hand_forearm	male	correctly classified
Sk128	0.252	0.06	0.01	0.656	0.004	0.018	swab	Skin_hand_forearm	Skin_hand_forearm	male	unclassified
Sk132	0.07	0.048	0.026	0.834	0.01	0.012	swab	Skin_hand_forearm	Skin_hand_forearm	female	correctly classified
Sk139	0.168	0.078	0.018	0.7	0.012	0.024	swab	Skin_hand_forearm	Skin_hand_forearm	male	correctly classified
Sk140	0.008	0.118	0.048	0.718	0.068	0.04	swab	Skin_hand_forearm	Skin_hand_forearm	male	correctly classified
Vf103	0	0.03	0.006	0.002	0.004	0.958	swab	Vaginal_swab	Vaginal_swab	female	correctly classified
Vf111	0	0	0.002	0	0	0.998	swab	Vaginal_swab	Vaginal_swab	female	correctly classified
Vf113	0	0	0	0	0	1	swab	Vaginal_swab	Vaginal_swab	female	correctly classified
Vf115	0	0.012	0	0	0	0.988	swab	Vaginal_swab	Vaginal_swab	female	correctly classified
Vf116	0	0.024	0.004	0.004	0	0.968	swab	Vaginal_swab	Vaginal_swab	female	correctly classified
Vf121	0	0.098	0.04	0.006	0.03	0.826	swab	Vaginal_swab	Vaginal_swab	female	correctly classified
Vf123	0	0.074	0.008	0.008	0.006	0.904	swab	Vaginal_swab	Vaginal_swab	female	correctly classified
Vf124	0	0.178	0.016	0.002	0.064	0.74	swab	Vaginal_swab	Vaginal_swab	female	correctly classified
Vf131	0	0.026	0.012	0	0.008	0.954	swab	Vaginal_swab	Vaginal_swab	female	correctly classified
Vf142	0	0.004	0	0	0	0.996	swab	Vaginal_swab	Vaginal_swab	female	correctly classified
