## Supplementary material S6 for "Standardising a microbiome pipeline for body fluid identification from complex crime scene stains"

	sampleid	Saliva	Semen	Urine	Skin_hand_forearm	Skin.penile	Vaginal_swab	Body_site_ed	highest_proba	second_highest_proba			Overview	Mixture category	Top two probs	Top 1 prob	neither constituent displays the highest probability
16	B3convPCR1	0.876	0	0	0.118	0	0.006	dilSa-Sk	Saliva	Skin_hand_forearm				dilSa-Sk	23	1	0
17	B3convPCR2	0.868	0	0	0.126	0	0.006	dilSa-Sk	Saliva	Skin_hand_forearm				Sa-Sk	46	1	0
18	B3ddPCR1	0.828	0.002	0	0.166	0	0.004	dilSa-Sk	Saliva	Skin_hand_forearm				Mb-Se	4	2	2
19	B3ddPCR2	0.868	0.002	0	0.126	0	0.004	dilSa-Sk	Saliva	Skin_hand_forearm				Sa-Se	0	7	0
28	C3convPCR1	0.556	0.012	0	0.426	0	0.006	dilSa-Sk	Saliva	Skin_hand_forearm				Ur-Vf	6	3	0
29	C3convPCR2	0.62	0	0	0.372	0	0.008	dilSa-Sk	Saliva	Skin_hand_forearm				Vf-Se	6	3	0
30	C3ddPCR1	0.594	0.01	0.006	0.386	0	0.004	dilSa-Sk	Saliva	Skin_hand_forearm
31	C3ddPCR2	0.696	0.002	0	0.294	0	0.008	dilSa-Sk	Saliva	Skin_hand_forearm
43	D3ddPCR2	0.49	0.008	0.006	0.482	0	0.014	dilSa-Sk	Saliva	Skin_hand_forearm
55	F3ddPCR2	0.53	0.014	0.004	0.428	0.002	0.022	dilSa-Sk	Saliva	Skin_hand_forearm
64	G3convPCR1	0.568	0.008	0	0.42	0.002	0.002	dilSa-Sk	Saliva	Skin_hand_forearm
65	G3convPCR2	0.528	0.006	0.004	0.458	0.002	0.002	dilSa-Sk	Saliva	Skin_hand_forearm
66	G3ddPCR1	0.55	0.002	0.002	0.44	0	0.006	dilSa-Sk	Saliva	Skin_hand_forearm
5	A3convPCR1	0.296	0.01	0.002	0.68	0	0.012	dilSa-Sk	Skin_hand_forearm	Saliva
6	A3convPCR2	0.236	0.014	0	0.746	0	0.004	dilSa-Sk	Skin_hand_forearm	Saliva
8	A3ddPCR2	0.174	0.048	0.088	0.578	0.002	0.11	dilSa-Sk	Skin_hand_forearm	Saliva
40	D3convPCR1	0.364	0.01	0	0.622	0	0.004	dilSa-Sk	Skin_hand_forearm	Saliva
41	D3convPCR2	0.44	0.004	0	0.55	0	0.006	dilSa-Sk	Skin_hand_forearm	Saliva
42	D3ddPCR1	0.458	0.006	0.008	0.518	0	0.01	dilSa-Sk	Skin_hand_forearm	Saliva
52	F3convPCR1	0.456	0.006	0.002	0.53	0	0.006	dilSa-Sk	Skin_hand_forearm	Saliva
53	F3convPCR2	0.478	0.002	0	0.512	0	0.008	dilSa-Sk	Skin_hand_forearm	Saliva
54	F3ddPCR1	0.39	0.014	0.008	0.57	0.002	0.016	dilSa-Sk	Skin_hand_forearm	Saliva
67	G3ddPCR2	0.466	0.006	0.01	0.514	0	0.004	dilSa-Sk	Skin_hand_forearm	Saliva
7	A3ddPCR1	0.016	0.054	0.084	0.652	0.006	0.188	dilSa-Sk	Skin_hand_forearm	Vaginal_swab
73	MbSe12	0.002	0.064	0.588	0	0	0.346	Mb-Se	Urine	Vaginal_swab
74	MbSe13	0.002	0.15	0.488	0	0	0.36	Mb-Se	Urine	Vaginal_swab
75	MbSe21	0	0.31	0.248	0.004	0.01	0.428	Mb-Se	Vaginal_swab	Semen
76	MbSe22	0	0.058	0.012	0.004	0	0.926	Mb-Se	Vaginal_swab	Semen
78	MbSe31	0.012	0.014	0.006	0	0	0.968	Mb-Se	Vaginal_swab	Semen
79	MbSe33	0.002	0.124	0.004	0.002	0	0.868	Mb-Se	Vaginal_swab	Semen
72	MbSe11	0.002	0.12	0.284	0	0.016	0.578	Mb-Se	Vaginal_swab	Urine
77	MbSe23	0.068	0.202	0.21	0.064	0.032	0.424	Mb-Se	Vaginal_swab	Urine
80	SaSe11	0.966	0.002	0.002	0.004	0	0.026	Sa-Se	Saliva	Vaginal_swab
81	SaSe12	0.966	0	0.002	0.004	0	0.028	Sa-Se	Saliva	Vaginal_swab
82	SaSe21	0.69	0	0.04	0.022	0	0.248	Sa-Se	Saliva	Vaginal_swab
83	SaSe22	0.882	0.002	0.004	0.02	0.002	0.09	Sa-Se	Saliva	Vaginal_swab
84	SaSe31	0.906	0.006	0	0.026	0	0.062	Sa-Se	Saliva	Vaginal_swab
85	SaSe32	0.594	0.028	0	0.018	0.004	0.356	Sa-Se	Saliva	Vaginal_swab
86	SaSe33	0.956	0.01	0	0.012	0.002	0.02	Sa-Se	Saliva	Vaginal_swab
32	C5convPCR1	1	0	0	0	0	0	Sa-Sk	Saliva	not_applicable
1	A2convPCR1	0.534	0.006	0.002	0.45	0	0.008	Sa-Sk	Saliva	Skin_hand_forearm
2	A2convPCR2	0.536	0.006	0	0.45	0	0.008	Sa-Sk	Saliva	Skin_hand_forearm
3	A2ddPCR1	0.534	0.02	0.028	0.354	0.002	0.062	Sa-Sk	Saliva	Skin_hand_forearm
4	A2ddPCR2	0.418	0.036	0.056	0.404	0.002	0.084	Sa-Sk	Saliva	Skin_hand_forearm
12	B2convPCR1	0.996	0	0	0.002	0.002	0	Sa-Sk	Saliva	Skin_hand_forearm
13	B2convPCR2	0.992	0	0	0.006	0.002	0	Sa-Sk	Saliva	Skin_hand_forearm
14	B2ddPCR1	0.95	0.006	0	0.038	0	0.006	Sa-Sk	Saliva	Skin_hand_forearm
15	B2ddPCR2	0.994	0	0	0.006	0	0	Sa-Sk	Saliva	Skin_hand_forearm
20	B5convPCR1	0.866	0.01	0.004	0.102	0.002	0.016	Sa-Sk	Saliva	Skin_hand_forearm
21	B5convPCR2	0.95	0	0	0.05	0	0	Sa-Sk	Saliva	Skin_hand_forearm
22	B5ddPCR1	0.81	0.002	0.008	0.156	0.004	0.02	Sa-Sk	Saliva	Skin_hand_forearm
23	B5ddPCR2	0.952	0	0	0.04	0	0.008	Sa-Sk	Saliva	Skin_hand_forearm
24	C2convPCR1	0.998	0	0	0.002	0	0	Sa-Sk	Saliva	Skin_hand_forearm
25	C2convPCR2	0.986	0	0	0.014	0	0	Sa-Sk	Saliva	Skin_hand_forearm
26	C2ddPCR1	0.998	0	0	0.002	0	0	Sa-Sk	Saliva	Skin_hand_forearm
27	C2ddPCR2	0.878	0.006	0.014	0.094	0	0.008	Sa-Sk	Saliva	Skin_hand_forearm
33	C5convPCR2	0.966	0	0	0.034	0	0	Sa-Sk	Saliva	Skin_hand_forearm
34	C5ddPCR1	0.964	0	0	0.032	0	0.004	Sa-Sk	Saliva	Skin_hand_forearm
35	C5ddPCR2	0.992	0	0	0.008	0	0	Sa-Sk	Saliva	Skin_hand_forearm
36	D2convPCR1	0.79	0.002	0.008	0.188	0	0.012	Sa-Sk	Saliva	Skin_hand_forearm
37	D2convPCR2	0.784	0.006	0.004	0.194	0	0.012	Sa-Sk	Saliva	Skin_hand_forearm
38	D2ddPCR1	0.85	0.002	0.002	0.14	0	0.006	Sa-Sk	Saliva	Skin_hand_forearm
39	D2ddPCR2	0.84	0.002	0	0.154	0	0.004	Sa-Sk	Saliva	Skin_hand_forearm
44	D5convPCR1	0.44	0.02	0.024	0.426	0.004	0.086	Sa-Sk	Saliva	Skin_hand_forearm
45	D5convPCR2	0.612	0.014	0.008	0.298	0.004	0.064	Sa-Sk	Saliva	Skin_hand_forearm
47	D5ddPCR2	0.646	0.01	0.022	0.276	0	0.046	Sa-Sk	Saliva	Skin_hand_forearm
48	F2convPCR1	0.834	0.002	0	0.156	0	0.008	Sa-Sk	Saliva	Skin_hand_forearm
49	F2convPCR2	0.842	0.002	0	0.148	0	0.008	Sa-Sk	Saliva	Skin_hand_forearm
50	F2ddPCR1	0.824	0	0	0.17	0	0.006	Sa-Sk	Saliva	Skin_hand_forearm
51	F2ddPCR2	0.744	0.004	0	0.238	0	0.014	Sa-Sk	Saliva	Skin_hand_forearm
56	F5convPCR1	0.846	0.012	0.002	0.12	0.002	0.018	Sa-Sk	Saliva	Skin_hand_forearm
57	F5convPCR2	0.86	0.006	0.002	0.124	0	0.008	Sa-Sk	Saliva	Skin_hand_forearm
58	F5ddPCR1	0.92	0	0	0.076	0	0.004	Sa-Sk	Saliva	Skin_hand_forearm
59	F5ddPCR2	0.902	0.006	0.002	0.086	0	0.004	Sa-Sk	Saliva	Skin_hand_forearm
60	G2convPCR1	0.912	0	0	0.084	0	0.004	Sa-Sk	Saliva	Skin_hand_forearm
61	G2convPCR2	0.914	0.002	0	0.08	0	0.004	Sa-Sk	Saliva	Skin_hand_forearm
62	G2ddPCR1	0.942	0	0	0.054	0	0.004	Sa-Sk	Saliva	Skin_hand_forearm
63	G2ddPCR2	0.93	0.002	0.002	0.06	0.002	0.004	Sa-Sk	Saliva	Skin_hand_forearm
68	G5convPCR1	0.828	0.01	0.008	0.148	0	0.006	Sa-Sk	Saliva	Skin_hand_forearm
69	G5convPCR2	0.874	0.006	0.004	0.108	0	0.008	Sa-Sk	Saliva	Skin_hand_forearm
70	G5ddPCR1	0.882	0.004	0	0.11	0	0.004	Sa-Sk	Saliva	Skin_hand_forearm
71	G5ddPCR2	0.854	0.012	0.008	0.11	0	0.016	Sa-Sk	Saliva	Skin_hand_forearm
9	A5convPCR1	0.452	0.01	0	0.522	0.01	0.006	Sa-Sk	Skin_hand_forearm	Saliva
10	A5convPCR2	0.466	0.008	0	0.518	0.002	0.006	Sa-Sk	Skin_hand_forearm	Saliva
11	A5ddPCR2	0.41	0.008	0.04	0.496	0	0.046	Sa-Sk	Skin_hand_forearm	Saliva
46	D5ddPCR1	0.316	0.022	0.042	0.526	0.002	0.092	Sa-Sk	Skin_hand_forearm	Saliva
93	UrVf31	0	0.002	0	0	0	0.998	Ur-Vf	Vaginal_swab	Semen
94	UrVf32	0.002	0.148	0.016	0.002	0	0.832	Ur-Vf	Vaginal_swab	Semen
95	UrVf33	0.002	0.136	0.024	0.002	0	0.836	Ur-Vf	Vaginal_swab	Semen
87	UrVf11	0.002	0	0.014	0	0	0.984	Ur-Vf	Vaginal_swab	Urine
88	UrVf12	0.002	0	0.02	0	0	0.978	Ur-Vf	Vaginal_swab	Urine
89	UrVf13	0.002	0	0.016	0	0	0.982	Ur-Vf	Vaginal_swab	Urine
90	UrVf21	0	0.002	0.088	0	0	0.91	Ur-Vf	Vaginal_swab	Urine
91	UrVf22	0	0.014	0.088	0	0.004	0.894	Ur-Vf	Vaginal_swab	Urine
92	UrVf23	0	0.016	0.068	0	0.004	0.912	Ur-Vf	Vaginal_swab	Urine
96	VfSe41	0.002	0.022	0.004	0	0	0.972	Vf-Se	Vaginal_swab	Semen
97	VfSe42	0.002	0.022	0.016	0	0	0.96	Vf-Se	Vaginal_swab	Semen
98	VfSe43	0.002	0.038	0.02	0	0	0.94	Vf-Se	Vaginal_swab	Semen
102	VfSe61	0	0.018	0.008	0	0	0.974	Vf-Se	Vaginal_swab	Semen
103	VfSe62	0	0.022	0.002	0	0	0.976	Vf-Se	Vaginal_swab	Semen
104	VfSe63	0	0.088	0.012	0	0	0.9	Vf-Se	Vaginal_swab	Semen
99	VfSe51	0	0.078	0.112	0	0.002	0.808	Vf-Se	Vaginal_swab	Urine
100	VfSe52	0	0.058	0.082	0	0.002	0.858	Vf-Se	Vaginal_swab	Urine
101	VfSe53	0	0.106	0.33	0	0.002	0.562	Vf-Se	Vaginal_swab	Urine
