## Supplementary material S7 for "Standardising a microbiome pipeline for body fluid identification from complex crime scene stains"

	diff	lwr	upr	p adj	panel_name	interpretation
Semen-Saliva	-0.504416667	-0.600920845	-0.407912488	2.20E-14	pairwise_significance_dilsask	all BFs vs saliva are significant and all BFs vs Skin from hands are significant
Skin_hand_forearm-Saliva	-0.068	-0.164504178	0.028504178	0.327289499	pairwise_significance_dilsask
Skin.penile-Saliva	-0.51375	-0.610254178	-0.417245822	2.20E-14	pairwise_significance_dilsask
Urine-Saliva	-0.505083333	-0.601587512	-0.408579155	2.20E-14	pairwise_significance_dilsask
Vaginal_swab-Saliva	-0.49525	-0.591754178	-0.398745822	2.20E-14	pairwise_significance_dilsask
Skin_hand_forearm-Semen	0.436416667	0.339912488	0.532920845	2.24E-14	pairwise_significance_dilsask
Skin.penile-Semen	-0.009333333	-0.105837512	0.087170845	0.999765313	pairwise_significance_dilsask
Urine-Semen	-0.000666667	-0.097170845	0.095837512	1	pairwise_significance_dilsask
Vaginal_swab-Semen	0.009166667	-0.087337512	0.105670845	0.999785193	pairwise_significance_dilsask
Skin.penile-Skin_hand_forearm	-0.44575	-0.542254178	-0.349245822	2.22E-14	pairwise_significance_dilsask
Urine-Skin_hand_forearm	-0.437083333	-0.533587512	-0.340579155	2.23E-14	pairwise_significance_dilsask
Vaginal_swab-Skin_hand_forearm	-0.42725	-0.523754178	-0.330745822	2.30E-14	pairwise_significance_dilsask
Urine-Skin.penile	0.008666667	-0.087837512	0.105170845	0.99983698	pairwise_significance_dilsask
Vaginal_swab-Skin.penile	0.0185	-0.078004178	0.115004178	0.993692789	pairwise_significance_dilsask
Vaginal_swab-Urine	0.009833333	-0.086670845	0.106337512	0.999696839	pairwise_significance_dilsask
Semen-Saliva1	0.11925	-0.10069557	0.33919557	0.591310919	pairwise_significance_mbse	menstrual blood dominates, semen cannot be detected
Skin_hand_forearm-Saliva1	-0.00175	-0.22169557	0.21819557	0.999999999	pairwise_significance_mbse
Skin.penile-Saliva1	-0.00375	-0.22369557	0.21619557	0.999999948	pairwise_significance_mbse
Urine-Saliva1	0.219	-0.00094557	0.43894557	0.051568136	pairwise_significance_mbse
Vaginal_swab-Saliva1	0.60125	0.38130443	0.82119557	4.93E-09	pairwise_significance_mbse
Skin_hand_forearm-Semen1	-0.121	-0.34094557	0.09894557	0.576171974	pairwise_significance_mbse
Skin.penile-Semen1	-0.123	-0.34294557	0.09694557	0.558875225	pairwise_significance_mbse
Urine-Semen1	0.09975	-0.12019557	0.31969557	0.753463321	pairwise_significance_mbse
Vaginal_swab-Semen1	0.482	0.26205443	0.70194557	9.57E-07	pairwise_significance_mbse
Skin.penile-Skin_hand_forearm1	-0.002	-0.22194557	0.21794557	0.999999998	pairwise_significance_mbse
Urine-Skin_hand_forearm1	0.22075	0.00080443	0.44069557	0.04869915	pairwise_significance_mbse
Vaginal_swab-Skin_hand_forearm1	0.603	0.38305443	0.82294557	4.57E-09	pairwise_significance_mbse
Urine-Skin.penile1	0.22275	0.00280443	0.44269557	0.045593544	pairwise_significance_mbse
Vaginal_swab-Skin.penile1	0.605	0.38505443	0.82494557	4.19E-09	pairwise_significance_mbse
Vaginal_swab-Urine1	0.38225	0.16230443	0.60219557	8.06E-05	pairwise_significance_mbse
Semen-Saliva2	-0.844571429	-0.97571842	-0.713424437	0	pairwise_significance_sase	saliva dominates and semen cannot be detected
Skin_hand_forearm-Saliva2	-0.836285714	-0.967432706	-0.705138723	0	pairwise_significance_sase
Skin.penile-Saliva2	-0.850285714	-0.981432706	-0.719138723	0	pairwise_significance_sase
Urine-Saliva2	-0.844571429	-0.97571842	-0.713424437	0	pairwise_significance_sase
Vaginal_swab-Saliva2	-0.732857143	-0.864004134	-0.601710151	0	pairwise_significance_sase
Skin_hand_forearm-Semen2	0.008285714	-0.122861277	0.139432706	0.999962451	pairwise_significance_sase
Skin.penile-Semen2	-0.005714286	-0.136861277	0.125432706	0.999994071	pairwise_significance_sase
Urine-Semen2	-1.75E-16	-0.131146991	0.131146991	1	pairwise_significance_sase
Vaginal_swab-Semen2	0.111714286	-0.019432706	0.242861277	0.133169124	pairwise_significance_sase
Skin.penile-Skin_hand_forearm2	-0.014	-0.145146991	0.117146991	0.999504183	pairwise_significance_sase
Urine-Skin_hand_forearm2	-0.008285714	-0.139432706	0.122861277	0.999962451	pairwise_significance_sase
Vaginal_swab-Skin_hand_forearm2	0.103428571	-0.02771842	0.234575563	0.192947161	pairwise_significance_sase
Urine-Skin.penile2	0.005714286	-0.125432706	0.136861277	0.999994071	pairwise_significance_sase
Vaginal_swab-Skin.penile2	0.117428571	-0.01371842	0.248575563	0.10135195	pairwise_significance_sase
Vaginal_swab-Urine2	0.111714286	-0.019432706	0.242861277	0.133169124	pairwise_significance_sase
Semen-Saliva3	-0.799234043	-0.860618849	-0.737849237	5.59E-13	pairwise_significance_sask	all BFs vs saliva are significant and all BFs vs Skin from hands are significant
Skin_hand_forearm-Saliva3	-0.637744681	-0.699129487	-0.576359875	5.59E-13	pairwise_significance_sask
Skin.penile-Saliva3	-0.804	-0.865384806	-0.742615194	5.59E-13	pairwise_significance_sask
Urine-Saliva3	-0.798680851	-0.860065657	-0.737296045	5.59E-13	pairwise_significance_sask
Vaginal_swab-Saliva3	-0.789446809	-0.850831614	-0.728062003	5.59E-13	pairwise_significance_sask
Skin_hand_forearm-Semen3	0.161489362	0.100104556	0.222874168	1.02E-11	pairwise_significance_sask
Skin.penile-Semen3	-0.004765957	-0.066150763	0.056618849	0.999924204	pairwise_significance_sask
Urine-Semen3	0.000553191	-0.060831614	0.061937997	0.999999998	pairwise_significance_sask
Vaginal_swab-Semen3	0.009787234	-0.051597572	0.07117204	0.997468717	pairwise_significance_sask
Skin.penile-Skin_hand_forearm3	-0.166255319	-0.227640125	-0.104870513	2.90E-12	pairwise_significance_sask
Urine-Skin_hand_forearm3	-0.16093617	-0.222320976	-0.099551364	1.19E-11	pairwise_significance_sask
Vaginal_swab-Skin_hand_forearm3	-0.151702128	-0.213086934	-0.090317322	1.67E-10	pairwise_significance_sask
Urine-Skin.penile3	0.005319149	-0.056065657	0.066703955	0.999869647	pairwise_significance_sask
Vaginal_swab-Skin.penile3	0.014553191	-0.046831614	0.075937997	0.984000204	pairwise_significance_sask
Vaginal_swab-Urine3	0.009234043	-0.052150763	0.070618849	0.998083248	pairwise_significance_sask
Semen-Saliva4	0.034222222	-0.019910331	0.088354776	0.428790644	pairwise_significance_urvf	vaginal swab dominates and urine cannot be detected
Skin_hand_forearm-Saliva4	-0.000666667	-0.05479922	0.053465887	0.99999999	pairwise_significance_urvf
Skin.penile-Saliva4	-0.000222222	-0.054354776	0.053910331	1	pairwise_significance_urvf
Urine-Saliva4	0.036	-0.018132554	0.090132554	0.372072452	pairwise_significance_urvf
Vaginal_swab-Saliva4	0.924	0.869867446	0.978132554	0	pairwise_significance_urvf
Skin_hand_forearm-Semen4	-0.034888889	-0.089021442	0.019243665	0.407103028	pairwise_significance_urvf
Skin.penile-Semen4	-0.034444444	-0.088576998	0.019688109	0.421509797	pairwise_significance_urvf
Urine-Semen4	0.001777778	-0.052354776	0.055910331	0.999998679	pairwise_significance_urvf
Vaginal_swab-Semen4	0.889777778	0.835645224	0.943910331	0	pairwise_significance_urvf
Skin.penile-Skin_hand_forearm4	0.000444444	-0.053688109	0.054576998	0.999999999	pairwise_significance_urvf
Urine-Skin_hand_forearm4	0.036666667	-0.017465887	0.09079922	0.351793759	pairwise_significance_urvf
Vaginal_swab-Skin_hand_forearm4	0.924666667	0.870534113	0.97879922	0	pairwise_significance_urvf
Urine-Skin.penile4	0.036222222	-0.017910331	0.090354776	0.365248359	pairwise_significance_urvf
Vaginal_swab-Skin.penile4	0.924222222	0.870089669	0.978354776	0	pairwise_significance_urvf
Vaginal_swab-Urine4	0.888	0.833867446	0.942132554	0	pairwise_significance_urvf
Semen-Saliva5	0.049555556	-0.050086565	0.149197677	0.680776427	pairwise_significance_vfse	vaginal swab dominates and semen cannot be detected
Skin_hand_forearm-Saliva5	-0.000666667	-0.100308788	0.098975454	1	pairwise_significance_vfse
Skin.penile-Saliva5	-2.00E-16	-0.099642121	0.099642121	1	pairwise_significance_vfse
Urine-Saliva5	0.064444444	-0.035197677	0.164086565	0.403191461	pairwise_significance_vfse
Vaginal_swab-Saliva5	0.882666667	0.783024546	0.982308788	0	pairwise_significance_vfse
Skin_hand_forearm-Semen5	-0.050222222	-0.149864343	0.049419899	0.668455976	pairwise_significance_vfse
Skin.penile-Semen5	-0.049555556	-0.149197677	0.050086565	0.680776427	pairwise_significance_vfse
Urine-Semen5	0.014888889	-0.084753232	0.11453101	0.997700184	pairwise_significance_vfse
Vaginal_swab-Semen5	0.833111111	0.73346899	0.932753232	0	pairwise_significance_vfse
Skin.penile-Skin_hand_forearm5	0.000666667	-0.098975454	0.100308788	1	pairwise_significance_vfse
Urine-Skin_hand_forearm5	0.065111111	-0.03453101	0.164753232	0.391662969	pairwise_significance_vfse
Vaginal_swab-Skin_hand_forearm5	0.883333333	0.783691212	0.982975454	0	pairwise_significance_vfse
Urine-Skin.penile5	0.064444444	-0.035197677	0.164086565	0.403191461	pairwise_significance_vfse
Vaginal_swab-Skin.penile5	0.882666667	0.783024546	0.982308788	0	pairwise_significance_vfse
Vaginal_swab-Urine5	0.818222222	0.718580101	0.917864343	0	pairwise_significance_vfse
