## Supplementary material S8 for "Standardising a microbiome pipeline for body fluid identification from complex crime scene stains"

### Sheet: mix_sexome_vf
	sampleid	Saliva	Semen	Skin.penile	Skin_hand_forearm	Urine	Vaginal_swab	prediction	Body_site_ed	Body_site_ed_negs	protection	traces_expected	days_group
15	V18t1	0.002	0.078	0.004	0.036	0.024	0.856	Vaginal_swab	Vaginal_swab	Vaginal_swab	no	oral_seminal_penile	2-3_Days
23	V21t0	0.014	0.126	0.01	0.016	0.054	0.78	Vaginal_swab	Vaginal_swab	Vaginal_swab	no	oral_seminal_penile	2-3_Days
1	V11t0	0	0.078	0.014	0.002	0.008	0.898	Vaginal_swab	Vaginal_swab	Vaginal_swab	yes	protection	2-3_Days
17	V19t0	0	0.104	0.032	0	0.032	0.832	Vaginal_swab	Vaginal_swab	Vaginal_swab	yes	protection	2-3_Days
6	V13t0	0.006	0.046	0.01	0.03	0.01	0.898	Vaginal_swab	Vaginal_swab	Vaginal_swab	no	seminal_penile	2-3_Days
9	V15t0	0	0	0	0	0.002	0.998	Vaginal_swab	Vaginal_swab	Vaginal_swab	no	seminal_penile	2-3_Days
10	V15t1	0	0.01	0.004	0	0.004	0.982	Vaginal_swab	Vaginal_swab	Vaginal_swab	no	seminal_penile	2-3_Days
16	V18t2	0.018	0.102	0.006	0.062	0.028	0.784	Vaginal_swab	Vaginal_swab	Vaginal_swab	no	seminal_penile	2-3_Days
36	V3t1	0	0.1	0.012	0	0	0.888	Vaginal_swab	Vaginal_swab	Vaginal_swab	no	seminal_penile	2-3_Days
39	V5t2	0	0.074	0.02	0.006	0.016	0.884	Vaginal_swab	Vaginal_swab	Vaginal_swab	no	seminal_penile	2-3_Days
12	V16t2	0	0.078	0.014	0.014	0.018	0.876	Vaginal_swab	Vaginal_swab	Vaginal_swab	no	oral	4-5_Days
24	V21t1	0.018	0.072	0.004	0.014	0.008	0.884	Vaginal_swab	Vaginal_swab	Vaginal_swab	no	oral_seminal_penile	4-5_Days
2	V11t1	0	0.002	0	0	0	0.998	Vaginal_swab	Vaginal_swab	Vaginal_swab	yes	protection	4-5_Days
42	V7t0	0.002	0.148	0.036	0	0.04	0.774	Vaginal_swab	Vaginal_swab	Vaginal_swab	yes	protection	4-5_Days
4	V12t1	0	0.018	0.006	0	0.01	0.966	Vaginal_swab	Vaginal_swab	Vaginal_swab	no	seminal_penile	4-5_Days
5	V12t2	0	0.078	0.016	0.004	0.03	0.872	Vaginal_swab	Vaginal_swab	Vaginal_swab	no	seminal_penile	4-5_Days
34	V2t1	0	0.402	0.066	0	0.054	0.478	Vaginal_swab	Vaginal_swab	Vaginal_swab	no	seminal_penile	4-5_Days
20	V20t0	0.352	0.144	0.03	0.254	0.012	0.208	Saliva	Vaginal_swab	Vaginal_swab	no	oral_seminal_penile	within_1_Day
44	XF17	0.09	0.382	0.36	0.032	0.014	0.122	Semen	Vaginal_swab	Vaginal_swab	no	not_available	within_1_Day
46	XF19	0	0.414	0.152	0.076	0.04	0.318	Semen	Vaginal_swab	Vaginal_swab	no	not_available	within_1_Day
47	XF21	0.006	0.36	0.028	0.19	0.08	0.336	Semen	Vaginal_swab	Vaginal_swab	no	not_available	within_1_Day
13	V17t2	0	0.46	0.344	0.008	0.032	0.156	Semen	Vaginal_swab	Vaginal_swab	no	seminal_penile	within_1_Day
43	XF13	0	0.022	0.004	0	0.01	0.964	Vaginal_swab	Vaginal_swab	Vaginal_swab	no	not_available	within_1_Day
45	XF18	0.158	0.27	0.058	0.166	0.056	0.292	Vaginal_swab	Vaginal_swab	Vaginal_swab	no	not_available	within_1_Day
48	XF23	0	0.286	0.192	0.006	0.064	0.452	Vaginal_swab	Vaginal_swab	Vaginal_swab	no	not_available	within_1_Day
49	XF24	0	0.002	0	0	0.01	0.988	Vaginal_swab	Vaginal_swab	Vaginal_swab	no	not_available	within_1_Day
7	V14t0	0	0.104	0.01	0.01	0.014	0.862	Vaginal_swab	Vaginal_swab	Vaginal_swab	no	oral_seminal_penile	within_1_Day
8	V14t1	0	0.004	0	0	0.004	0.992	Vaginal_swab	Vaginal_swab	Vaginal_swab	no	oral_seminal_penile	within_1_Day
14	V18t0	0.006	0.022	0	0.002	0.028	0.942	Vaginal_swab	Vaginal_swab	Vaginal_swab	no	oral_seminal_penile	within_1_Day
19	V19t2	0.002	0.342	0.14	0.098	0.054	0.364	Vaginal_swab	Vaginal_swab	Vaginal_swab	no	oral_seminal_penile	within_1_Day
21	V20t1	0.226	0.078	0.008	0.096	0.01	0.582	Vaginal_swab	Vaginal_swab	Vaginal_swab	no	oral_seminal_penile	within_1_Day
25	V21t2	0.02	0.224	0.06	0.022	0.05	0.624	Vaginal_swab	Vaginal_swab	Vaginal_swab	no	oral_seminal_penile	within_1_Day
30	V24t0	0	0	0	0	0.016	0.984	Vaginal_swab	Vaginal_swab	Vaginal_swab	no	oral_seminal_penile	within_1_Day
31	V24t1	0	0	0	0	0.002	0.998	Vaginal_swab	Vaginal_swab	Vaginal_swab	no	oral_seminal_penile	within_1_Day
37	V4t0	0	0.114	0.014	0.026	0.022	0.824	Vaginal_swab	Vaginal_swab	Vaginal_swab	no	oral_seminal_penile	within_1_Day
11	V16t1	0	0.29	0.044	0.098	0.034	0.534	Vaginal_swab	Vaginal_swab	Vaginal_swab	yes	protection	within_1_Day
18	V19t1	0.012	0.176	0.048	0.016	0.052	0.696	Vaginal_swab	Vaginal_swab	Vaginal_swab	yes	protection	within_1_Day
40	V6t0	0	0.092	0.06	0	0.104	0.744	Vaginal_swab	Vaginal_swab	Vaginal_swab	yes	protection	within_1_Day
41	V6t1	0	0.024	0.004	0.004	0.008	0.96	Vaginal_swab	Vaginal_swab	Vaginal_swab	yes	protection	within_1_Day
3	V12t0	0.02	0.262	0.178	0.03	0.048	0.462	Vaginal_swab	Vaginal_swab	Vaginal_swab	no	seminal_penile	within_1_Day
22	V20t2	0	0.204	0.096	0.004	0.042	0.654	Vaginal_swab	Vaginal_swab	Vaginal_swab	no	seminal_penile	within_1_Day
26	V22t2	0	0.002	0	0	0.002	0.996	Vaginal_swab	Vaginal_swab	Vaginal_swab	no	seminal_penile	within_1_Day
27	V23t0	0	0.06	0.034	0.006	0.018	0.882	Vaginal_swab	Vaginal_swab	Vaginal_swab	no	seminal_penile	within_1_Day
28	V23t1	0	0.004	0	0	0.006	0.99	Vaginal_swab	Vaginal_swab	Vaginal_swab	no	seminal_penile	within_1_Day
29	V23t2	0.076	0.052	0.002	0.06	0.014	0.796	Vaginal_swab	Vaginal_swab	Vaginal_swab	no	seminal_penile	within_1_Day
32	V24t2	0	0.012	0.002	0	0.002	0.984	Vaginal_swab	Vaginal_swab	Vaginal_swab	no	seminal_penile	within_1_Day
33	V2t0	0	0.374	0.048	0	0.038	0.54	Vaginal_swab	Vaginal_swab	Vaginal_swab	no	seminal_penile	within_1_Day
35	V2t2	0	0.396	0.038	0	0.016	0.55	Vaginal_swab	Vaginal_swab	Vaginal_swab	no	seminal_penile	within_1_Day
38	V5t1	0	0.09	0.008	0.002	0.038	0.862	Vaginal_swab	Vaginal_swab	Vaginal_swab	no	seminal_penile	within_1_Day

### Sheet: mix_sexome_se
	sampleid	Saliva	Semen	Skin.penile	Skin_hand_forearm	Urine	Vaginal_swab	prediction	Body_site_ed	protection	traces_expected	days_group
9	S15t1	0.702	0.088	0.016	0.144	0.008	0.042	Saliva	Semen	no	not_available	2-3_Days
1	S11t0	0	0.454	0.126	0.024	0.294	0.102	Semen	Semen	yes	not_available	2-3_Days
6	S13t0	0.006	0.636	0.05	0.04	0.088	0.18	Semen	Semen	no	not_available	2-3_Days
13	S18t1	0.008	0.468	0.14	0.038	0.086	0.26	Semen	Semen	no	not_available	2-3_Days
14	S18t2	0	0.404	0.006	0.04	0.256	0.294	Semen	Semen	no	not_available	2-3_Days
15	S19t0	0	0.584	0.124	0.182	0.08	0.03	Semen	Semen	no	not_available	2-3_Days
33	S3t1	0	0.676	0.254	0.018	0.024	0.028	Semen	Semen	no	not_available	2-3_Days
34	S4t0	0	0.596	0.118	0.006	0.112	0.168	Semen	Semen	no	not_available	2-3_Days
35	S5t0	0	0.786	0.04	0.036	0.072	0.066	Semen	Semen	no	not_available	2-3_Days
37	S5t2	0	0.58	0.2	0.02	0.116	0.084	Semen	Semen	no	not_available	2-3_Days
8	S15t0	0.366	0.176	0.036	0.4	0.002	0.02	Skin_hand_forearm	Semen	no	not_available	2-3_Days
2	S11t1	0.004	0.446	0.222	0.15	0.1	0.078	Semen	Semen	yes	not_available	4-5_Days
4	S12t1	0	0.674	0.184	0.028	0.072	0.042	Semen	Semen	no	not_available	4-5_Days
5	S12t2	0.002	0.518	0.296	0.022	0.082	0.08	Semen	Semen	no	not_available	4-5_Days
10	S16t2	0	0.68	0.22	0.046	0.04	0.014	Semen	Semen	no	not_available	4-5_Days
31	S2t1	0	0.534	0.056	0.248	0.104	0.058	Semen	Semen	no	not_available	4-5_Days
40	S7t0	0	0.676	0.104	0.108	0.038	0.074	Semen	Semen	yes	not_available	4-5_Days
21	S21t1	0.26	0.252	0.046	0.384	0.04	0.018	Skin_hand_forearm	Semen	no	not_available	4-5_Days
18	S20t0	0.332	0.25	0.036	0.316	0.02	0.046	Saliva	Semen	no	not_available	within_1_Day
19	S20t1	0.442	0.236	0.042	0.182	0.036	0.062	Saliva	Semen	no	not_available	within_1_Day
22	S21t2	0.684	0.106	0.014	0.146	0.006	0.044	Saliva	Semen	no	not_available	within_1_Day
28	S24t1	0.438	0.192	0.022	0.178	0.03	0.14	Saliva	Semen	no	not_available	within_1_Day
3	S12t0	0.004	0.518	0.128	0.22	0.092	0.038	Semen	Semen	no	not_available	within_1_Day
7	S14t0	0	0.554	0.068	0.274	0.048	0.056	Semen	Semen	no	not_available	within_1_Day
11	S17t2	0.008	0.548	0.242	0.054	0.038	0.11	Semen	Semen	no	not_available	within_1_Day
12	S18t0	0.018	0.46	0.038	0.128	0.158	0.198	Semen	Semen	no	not_available	within_1_Day
16	S19t1	0.028	0.364	0.142	0.34	0.062	0.064	Semen	Semen	no	not_available	within_1_Day
25	S23t1	0.008	0.4	0.164	0.008	0.078	0.342	Semen	Semen	no	not_available	within_1_Day
26	S23t2	0.028	0.368	0.074	0.086	0.144	0.3	Semen	Semen	no	not_available	within_1_Day
27	S24t0	0	0.546	0.09	0.172	0.024	0.168	Semen	Semen	no	not_available	within_1_Day
30	S2t0	0	0.478	0.02	0.002	0.062	0.438	Semen	Semen	no	not_available	within_1_Day
36	S5t1	0	0.674	0.076	0.166	0.076	0.008	Semen	Semen	no	not_available	within_1_Day
38	S6t0	0	0.66	0.054	0.05	0.148	0.088	Semen	Semen	yes	not_available	within_1_Day
39	S6t1	0	0.506	0.068	0.084	0.264	0.078	Semen	Semen	yes	not_available	within_1_Day
17	S19t2	0.014	0.33	0.132	0.358	0.076	0.09	Skin_hand_forearm	Semen	no	not_available	within_1_Day
20	S20t2	0.146	0.182	0.05	0.518	0.024	0.08	Skin_hand_forearm	Semen	no	not_available	within_1_Day
23	S22t2	0.004	0.394	0.09	0.436	0.056	0.02	Skin_hand_forearm	Semen	no	not_available	within_1_Day
24	S23t0	0	0.366	0.064	0.112	0.084	0.374	Vaginal_swab	Semen	no	not_available	within_1_Day
29	S24t2	0	0.344	0.018	0.028	0.124	0.486	Vaginal_swab	Semen	no	not_available	within_1_Day
32	S2t2	0	0.414	0.036	0.012	0.104	0.434	Vaginal_swab	Semen	no	not_available	within_1_Day

### Sheet: mix_sexome_skp
	sampleid	Saliva	Semen	Skin.penile	Skin_hand_forearm	Urine	Vaginal_swab	prediction	Body_site_ed	protection	traces_expected	days_group
15	P18t1	0	0.386	0.312	0.15	0.086	0.066	Semen	Skin-penile	no	oral_vaginal	2-3_Days
37	P4t0	0	0.43	0.31	0.002	0.054	0.204	Semen	Skin-penile	no	oral_vaginal	2-3_Days
7	P13t0	0	0.508	0.342	0.026	0.062	0.062	Semen	Skin-penile	no	vaginal	2-3_Days
10	P15t0	0.016	0.312	0.266	0.27	0.036	0.1	Semen	Skin-penile	no	vaginal	2-3_Days
38	P5t0	0	0.428	0.238	0.008	0.076	0.25	Semen	Skin-penile	no	vaginal	2-3_Days
40	P5t2	0	0.442	0.336	0.004	0.054	0.164	Semen	Skin-penile	no	vaginal	2-3_Days
23	P21t0	0.022	0.358	0.132	0.42	0.048	0.02	Skin_hand_forearm	Skin-penile	no	oral_vaginal	2-3_Days
11	P15t1	0.034	0.294	0.01	0.474	0.11	0.078	Skin_hand_forearm	Skin-penile	no	vaginal	2-3_Days
16	P18t2	0	0.332	0.442	0.13	0.066	0.03	Skin-penile	Skin-penile	no	oral_vaginal	2-3_Days
17	P19t0	0	0.332	0.49	0	0.052	0.126	Skin-penile	Skin-penile	no	oral_vaginal	2-3_Days
36	P3t1	0	0.25	0.508	0.004	0.05	0.188	Skin-penile	Skin-penile	no	oral_vaginal	2-3_Days
2	P11t0	0	0.264	0.538	0.002	0.058	0.138	Skin-penile	Skin-penile	yes	protection	2-3_Days
1	AM19	0.034	0.342	0.128	0.242	0.062	0.192	Semen	Skin-penile	yes	not_available	4-5_Days
34	P2t1	0	0.62	0.196	0.09	0.042	0.052	Semen	Skin-penile	no	vaginal	4-5_Days
24	P21t1	0.02	0.354	0.13	0.448	0.03	0.018	Skin_hand_forearm	Skin-penile	no	oral_vaginal	4-5_Days
12	P16t2	0	0.256	0.528	0.01	0.038	0.168	Skin-penile	Skin-penile	no	oral	4-5_Days
3	P11t1	0	0.296	0.528	0.006	0.036	0.134	Skin-penile	Skin-penile	yes	protection	4-5_Days
43	P7t0	0	0.378	0.386	0.002	0.06	0.174	Skin-penile	Skin-penile	yes	protection	4-5_Days
5	P12t1	0	0.34	0.474	0.008	0.082	0.096	Skin-penile	Skin-penile	no	vaginal	4-5_Days
6	P12t2	0.002	0.316	0.522	0.004	0.044	0.112	Skin-penile	Skin-penile	no	vaginal	4-5_Days
20	P20t0	0.426	0.13	0.052	0.316	0.026	0.05	Saliva	Skin-penile	no	oral_vaginal	within_1_Day
21	P20t1	0.492	0.162	0.108	0.158	0.024	0.056	Saliva	Skin-penile	no	oral_vaginal	within_1_Day
22	P20t2	0.446	0.114	0.086	0.254	0.022	0.078	Saliva	Skin-penile	no	oral_vaginal	within_1_Day
45	XM17	0.002	0.428	0.424	0.004	0.012	0.13	Semen	Skin-penile	no	not_available	within_1_Day
47	XM19	0.006	0.364	0.15	0.234	0.092	0.154	Semen	Skin-penile	no	not_available	within_1_Day
4	P12t0	0.002	0.482	0.29	0.036	0.078	0.112	Semen	Skin-penile	no	oral_vaginal	within_1_Day
42	P6t1	0	0.35	0.314	0.174	0.05	0.112	Semen	Skin-penile	yes	protection	within_1_Day
19	P19t2	0.012	0.376	0.16	0.234	0.086	0.132	Semen	Skin-penile	no	vaginal	within_1_Day
28	P23t1	0.006	0.438	0.186	0.01	0.058	0.302	Semen	Skin-penile	no	vaginal	within_1_Day
39	P5t1	0	0.386	0.344	0.008	0.044	0.218	Semen	Skin-penile	no	vaginal	within_1_Day
46	XM18	0.102	0.216	0.124	0.408	0.054	0.096	Skin_hand_forearm	Skin-penile	no	not_available	within_1_Day
25	P21t2	0.102	0.23	0.082	0.54	0.026	0.02	Skin_hand_forearm	Skin-penile	no	oral_vaginal	within_1_Day
9	P14t1	0.002	0.278	0.298	0.322	0.03	0.07	Skin_hand_forearm	Skin-penile	no	vaginal	within_1_Day
13	P17t2	0	0.308	0.402	0.02	0.034	0.236	Skin-penile	Skin-penile	no	oral_vaginal	within_1_Day
14	P18t0	0.054	0.25	0.302	0.278	0.032	0.084	Skin-penile	Skin-penile	no	oral_vaginal	within_1_Day
18	P19t1	0	0.264	0.352	0.006	0.082	0.296	Skin-penile	Skin-penile	yes	protection	within_1_Day
41	P6t0	0	0.286	0.39	0.114	0.094	0.116	Skin-penile	Skin-penile	yes	protection	within_1_Day
8	P14t0	0	0.364	0.366	0.156	0.04	0.074	Skin-penile	Skin-penile	no	vaginal	within_1_Day
44	XM13	0	0.156	0.072	0.002	0.022	0.748	Vaginal_swab	Skin-penile	no	not_available	within_1_Day
48	XM21	0.01	0.234	0.026	0.196	0.026	0.508	Vaginal_swab	Skin-penile	no	not_available	within_1_Day
49	XM23	0	0.332	0.188	0.008	0.058	0.414	Vaginal_swab	Skin-penile	no	not_available	within_1_Day
50	XM24	0	0.002	0.002	0	0.008	0.988	Vaginal_swab	Skin-penile	no	not_available	within_1_Day
26	P22t2	0	0.238	0.184	0	0.032	0.546	Vaginal_swab	Skin-penile	no	vaginal	within_1_Day
27	P23t0	0	0.174	0.096	0.012	0.042	0.676	Vaginal_swab	Skin-penile	no	vaginal	within_1_Day
29	P23t2	0.25	0.18	0.09	0.11	0.076	0.294	Vaginal_swab	Skin-penile	no	vaginal	within_1_Day
30	P24t0	0.012	0.22	0.014	0.014	0.02	0.72	Vaginal_swab	Skin-penile	no	vaginal	within_1_Day
31	P24t1	0	0.174	0.096	0.008	0.024	0.698	Vaginal_swab	Skin-penile	no	vaginal	within_1_Day
32	P24t2	0	0.046	0.004	0.002	0.042	0.906	Vaginal_swab	Skin-penile	no	vaginal	within_1_Day
33	P2t0	0	0.408	0.074	0	0.028	0.49	Vaginal_swab	Skin-penile	no	vaginal	within_1_Day
35	P2t2	0	0.39	0.058	0	0.03	0.522	Vaginal_swab	Skin-penile	no	vaginal	within_1_Day

### Sheet: Underwear
	sampleid	Saliva	Semen	Urine	Skin_hand_forearm	Skin.penile	Vaginal_swab	prediction	Substrate	Body_site_ed
1	UndA	0.008	0.068	0.01	0.014	0.002	0.898	Vaginal_swab	underwear	Vaginal_swab
2	UndB	0	0.202	0.102	0.114	0.058	0.524	Vaginal_swab	underwear	Vaginal_swab
3	UndC	0	0.326	0.074	0.052	0.114	0.434	Vaginal_swab	underwear	Vaginal_swab
4	UndD	0	0.066	0.044	0.01	0.012	0.868	Vaginal_swab	underwear	Vaginal_swab
5	UndE	0	0.152	0.028	0.09	0.05	0.68	Vaginal_swab	underwear	Vaginal_swab
6	UndG	0	0.21	0.016	0.052	0.038	0.684	Vaginal_swab	underwear	Vaginal_swab
7	UndH	0	0.108	0.022	0.006	0.01	0.854	Vaginal_swab	underwear	Vaginal_swab
8	UndJ	0	0.198	0.05	0.004	0.184	0.564	Vaginal_swab	underwear	Vaginal_swab
9	UndK	0.002	0.242	0.038	0.178	0.05	0.49	Vaginal_swab	underwear	Vaginal_swab
10	UndO	0	0.124	0.082	0.006	0.064	0.724	Vaginal_swab	underwear	Vaginal_swab
